# *GoFish*: A low-cost, open-source platform for closed-loop behavioural experiments on fish

**DOI:** 10.1101/2022.04.04.486957

**Authors:** Victor Ajuwon, Bruno F. Cruz, Paulo Carriço, Champalimaud Foundation Scientific Hardware Platform, Alex Kacelnik, Tiago Monteiro

## Abstract

Fish are the most species-rich vertebrate group, displaying vast ecological, anatomical and behavioural diversity, and therefore are of major interest for the study of behaviour and its evolution. Despite this, with respect to other vertebrates, fish are relatively underrepresented in behavioural research. This is partly due to the difficulty of implementing stimuli, manipulanda, and data recording underwater, meaning that this is frequently done with gates to control subjects, physical displays as stimuli, and visual annotation of videos to record data. To overcome these restrictions we developed *GoFish*, a fully-automated platform for behavioural experiments. *GoFish* includes real-time video tracking of subjects, presentation of stimuli in a computer screen, an automatic feeder device, and closed-loop control of task contingencies and data acquisition. The design and software components of the platform are freely available, while the hardware is widely available and relatively inexpensive. The control software, *Bonsai*, is user-friendly and supported by a growing community of users. As an illustration and test of its use, we present the results of 2 experiments on discrimination learning, reversal, and choice in goldfish (*Carassius auratus*). *GoFish* enables the relatively easy implementation of high-throughput tasks and the acquisition of rich behavioural data. Our platform has the potential to become a widely used tool that facilitates complex behavioural experiments in aquatic species.
