## Supplementary material for "*GoFish*: A low-cost, open-source platform for closed-loop behavioural experiments on fish": Data file 1

### Sheet: panelA
0.958333	0.458333	0.708333	0.458333	0.5
0.666667	0.625	0.875	0.583333	0.458333
0.5	0.916667	0.916667	0.833333	0.833333
0.666667	0.833333	0.916667	0.791667	0.833333
0.833333	0.791667	1	0.833333	0.958333
0.291667	0.333333	0.0833333	0.5	0.458333
0.541667	0.416667	0.125	0.583333	0.416667
0.583333	0.75	0.375	0.708333	0.583333
0.5	0.708333	0.458333	0.958333	0.666667
0.541667	0.875	0.791667	0.958333	0.791667
0.625	0.833333	0.75	0.916667	0.791667
0.666667	0.708333	0.833333	0.875	0.875

### Sheet: panelB
0.375	0.583333	0.583333	0.541667	0.625
0.541667	0.583333	0.416667	0.625	0.458333
0.583333	0.5	0.375	0.833333	0.541667
0.458333	0.625	0.708333	0.875	0.625
0.666667	0.708333	0.541667	0.666667	0.666667
0.666667	0.666667	0.541667	0.666667	0.666667
0.583333	0.583333	0.666667	0.75	0.583333
0.5	0.75	0.666667	0.875	0.833333
0.666667	0.583333	0.625	0.791667	0.875
0.833333	0.458333	0.416667	0.791667	0.875
0.708333	0.541667	0.416667	0.791667	0.791667
0.666667	0.625	0.5	0.791667	0.833333
0.5	0.583333	0.583333	0.791667	0.791667
0.708333	0.708333	0.583333	0.916667	0.916667
0.833333	0.541667	0.666667	0.875	0.875
0.75	0.625	0.541667	0.875	0.916667
0.875	0.583333	0.541667	0.708333	0.791667
0.666667	0.708333	0.458333	0.708333	0.708333
0.791667	0.583333	0.5	0.875	0.875
0.666667	0.75	0.583333	0.708333	0.875
0.708333	0.833333	0.416667	0.791667	0.916667
0.833333	0.791667	0.541667	0.791667	0.833333
0.666667	0.833333	0.416667	0.875	0.791667
0.791667	0.666667	0.5	0.666667	0.791667
0.708333	0.666667	0.375	0.833333	0.875

### Sheet: panelC
29.6912	10.0956	15.1352	6.75629	18.1331	11.6769
25.843	14.3879	3.3101	6.14182	6.38132	5.56993
24.0219	29.3972	21.8048	10.0135	35.9973	41.3076
38.0536	28.6299	35.062	67.5755	50.0439	38.9069
15.1215	18.5886	7.8047	6.60342	14.2913	36.9904

### Sheet: panelD
3.03196	2.1414	1.70685	3.112
3.07624	3.16544	2.46817	2.85873
5.00172	4.82094	5.19619	4.72337
5.50808	3.96207	5.62835	3.25044
5.83136	5.37475	5.1999	5.96772

### Sheet: panelE
0	1	1	0	1
0	0	1	1	1
1	0	0	1	0
1	1	0	1	1
0	0	0	0	1
1	1	1	0	1
0	0	1	1	0
0	0	1	1	0
1	1	0	1	0
0	0	1	0	1
1	0	0	0	0
1	1	1	1	1
0	1	0	1	0
0	1	1	0	0
1	0	1	0	0
0	1	0	0	1
0	1	1	1	1
0	1	0	1	1
0	1	1	0	0
0	1	1	1	1
0	0	1	1	1
1	0	1	0	1
1	1	0	1	1
0	1	0	0	1
1	1	0	1	1
1	0	0	1	1
0	0	1	0	1
1	1	0	1	0
0	0	0	1	1
1	0	1	1	1
1	1	0	1	1
0	1	1	1	0
0	1	0	0	1
1	0	1	1	0
1	0	0	1	1
1	1	1	1	1
1	1	0	1	1
0	1	0	0	1
1	1	0	1	1
1	1	0	1	1
1	1	0	1	1
1	1	1	1	1
0	1	0	0	1
1	0	1	1	1
1	1	0	1	1
1	0	0	1	1
0	1	1	1	1
1	1	1	1	1
